# Chimpanzee fibroblasts exhibit greater adherence and migratory phenotypes than human fibroblasts

**DOI:** 10.1101/838755

**Authors:** Trisha M. Zintel, Delaney Ducey, Courtney C. Babbitt

## Abstract

**Background and objectives:** Previous work has identified that gene expression differences in cell adhesion pathways exist between humans and chimpanzees. Here, we used a comparative cell biology approach to assay interspecies differences in cell adhesion phenotypes in order to better understand the basic biological differences between species’ epithelial cells that may underly the organism-level differences we see in wound healing and cancer.

**Methodology:** We used skin fibroblast cell lines from humans and chimpanzees to assay cell adhesion and migration. We then utilized published RNA-Seq data from the same cell lines exposed to a cancer / wound-healing mimic to determine what gene expression changes may be corresponding to altered cellular adhesion dynamics between species.

**Results:** The functional adhesion and migration assays revealed that chimpanzee fibroblasts adhered sooner and remained adherent for significantly longer and move into a “wound” at faster rate than human fibroblasts. The gene expression data suggest that the enhanced adhesive properties of chimpanzee fibroblasts may be due to chimpanzee fibroblasts exhibiting significantly higher expression of cell and focal adhesion molecule genes than human cells, both during a wound healing assay and at rest.

**Conclusions and implications:** Chimpanzee fibroblasts exhibit stronger adhesion and greater cell migration than human fibroblasts. This may be due to divergent gene expression of focal adhesion and cell adhesion molecules, such as integrins, laminins, and cadherins, as well as ECM proteins like collagens. This is one of few studies demonstrating that these divergences in gene expression between closely related species can manifest in fundamental differences in cell biology. Our results provide better insight into species-specific cell biology phenotypes and how they may influence more complex traits, such as cancer metastasis and wound healing.
