## Supplementary material for "Chimpanzee fibroblasts exhibit greater adherence and migratory phenotypes than human fibroblasts": SI table

### Sheet: SI Table 1
SI Table 1 is the full list of genes from Pizzollo et al., 2018 identified as DE between species' fibroblasts at any timepoint that also members of the in the focal adhesion or cell adhesion molecule KEGG pathways.
Gene ID	Timepoint DE	Species of Greater Expression	KEGG
CADM3	Serum Challenge	Human	CAM
CD58	All	Chimpanzee	CAM
CD80	All	Chimpanzee	CAM
CDH1	All	Chimpanzee	CAM
CDH2	All	Human	CAM
CDH3	All	Chimpanzee	CAM
CDH4	All	Human	CAM
CLDN11	Serum Challenge	Human	CAM
CLDN22	Unchallenged	Chimpanzee	CAM
CLDN4	Unchallenged	Human	CAM
CNTN1	Serum Challenge	Chimpanzee	CAM
CNTN2	Unchallenged	Chimpanzee	CAM
HLA-DPA1	All	Human	CAM
HLA-DPB1	All	Human	CAM
JAM3	Unchallenged	Human	CAM
MPZ	Serum Challenge	Chimpanzee	CAM
NCAM1	All	Human	CAM
NFASC	Unchallenged	Human	CAM
NRCAM	All	Human	CAM
NRXN2	All	Chimpanzee	CAM
PTPRC	All	Chimpanzee	CAM
PVRL1	Serum Challenge	Human	CAM
SDC2	All	Chimpanzee	CAM
SDC3	Unchallenged	Human	CAM
SDC4	Unchallenged	Chimpanzee	CAM
SIGLEC1	Unchallenged	Chimpanzee	CAM
VCAM1	All	Chimpanzee	CAM
VTCN1	All	Chimpanzee	CAM
COL4A5	All	Chimpanzee	FA
COL4A6	All	Chimpanzee	FA
COL6A1	Serum Challenge	Human	FA
COL6A3	Serum Challenge	Human	FA
COL9A3	Serum Challenge	Chimpanzee	FA
FLT1	Serum Challenge	Chimpanzee	FA
ITGA7	All	Chimpanzee	FA
JUN	Serum Challenge	Human	FA
LAMA3	Unchallenged	Chimpanzee	FA
LAMA4	Serum Challenge	Human	FA
LAMC2	Unchallenged	Chimpanzee	FA
LAMC3	All	Chimpanzee	FA
MAPK9	Serum Challenge	Chimpanzee	FA
MYL12B	Unchallenged	Chimpanzee	FA
MYL5	All	Human	FA
PAK1	Unchallenged	Human	FA
PAK3	All	Chimpanzee	FA
PDGFD	Serum Challenge	Human	FA
PGF	Serum Challenge	Human	FA
PIK3CD	All	Human	FA
PIK3R3	Unchallenged	Human	FA
SHC4	Serum Challenge	Human	FA
SPP1	All	Chimpanzee	FA
THBS4	Serum Challenge	Human	FA
TNC	All	Human	FA
VAV3	Serum Challenge	Human	FA
ITGA9	All	Chimpanzee	FA/CAM
ITGB7	All	Chimpanzee	FA/CAM
CAM = "Cell Adhesion Molecules (CAMs)"
FA = "Focal Adhesion"

### Sheet: SI Table 2
Summary per gene family of direction of differential expression in Pizzollo et al., 2018
Gene Type	KEGG	Higher in Human	Higher in Chimpanzee
Cadherins	CAM	CDH2 ***	CDH1 ***
		CDH4 ***	CDH3 ***
Collagens	FA	COL6A1 **	COL4A6 ***
		COL6A3 **	COL9A3 **
Integrins	FA/CAM		ITGA7 ***
			ITGA9 ***
Laminins	FA	LAMA4 **	LAMC3 ***
			LAMA3 *
			LAMC2 *
Syndecans	CAM	SDC3 *	SDC2 ***
			SDC4 *
*Unchallenged
**Challenged
***All
